# Drastic improvement in MHC class I epitope prediction through training data augmentation, generative adversarial network modeling of selfness, and consideration of homology to class II epitopes

**DOI:** 10.64898/2026.11.16.766890

**Authors:** Sejin Oh, Seong-Eui Hong, Hae-Suk Kim, Soonmyung Paik

## Abstract

Accurate identification of immunogenic neoantigens is critical for personalized cancer vaccines but remains hindered by the high false-positive rates of current predictors. Here, we present DeepOmicsNeo, a modular deep learning framework that harmonizes three biological determinants of immunogenicity. The first module, DeepOmicsNeo-Binding, overcomes data scarcity in non-9mer peptide-Class I Major Histocompatibility Complex (MHC) binding prediction via a novel augmentation strategy that synthesizes pseudo-binders and non-binders by editing non-anchor residues, outperforming its competitors. The second module, DeepOmicsNeo-Selfness, addresses the paucity of negative training data for immunogenicity prediction by utilizing a Generative Adversarial Network trained on around 60 million human self-peptides. This unsupervised approach quantifies selfness to detect immunogenic peptides and the resulting score correlated with IFN-γ secretion by T-cells. The third module, DeepOmicsNeo-H2, exploits the central-region homology between known HLA Class-I and Class-II restricted epitopes. The integrated model, DeepOmicsNeo-Immunogenicity, outperforms state-of-the-art predictors on the TESLA, HiTIDE, and TiTANIAN benchmark datasets. Top20 precision, the most important benchmark for clinical utility in personalized cancer vaccine design, was drastically improved over other predictors. Together, these findings indicate that jointly modeling the three complementary features captures biologically meaningful determinants of immunogenicity, supporting DeepOmicsNeo as a robust computational framework for neoantigen prioritization in personalized cancer immunotherapy.
