## Supplementary Table 1 for "Drastic improvement in MHC class I epitope prediction through training data augmentation, generative adversarial network modeling of selfness, and consideration of homology to class II epitopes"

### Sheet: Readme
sheet	column	description_en
Summary	Comparison_kmer	Original peptide length of the comparison group (8, 10, 11, 12).
Summary	Category	Group label: bindable, non-bindable, or random.
Summary	HLA	HLA allele name. ALL means pooled over all selected alleles.
Summary	N	Number of rows used for the mean.
Summary	mean_NetMHCpan(affinity)	Mean of NetMHCpan 4.1 Aff(nM).
Summary	mean_NetMHCpan(%Rank_BA)	Mean of NetMHCpan 4.1 %Rank_BA.
Summary	mean_MHCflurry(affinity)	Mean of MHCflurry 2.0 affinity.
Summary	mean_MHCflurry(%Rank)	Mean of MHCflurry affinity_percentile.
MannWhitneyU	Comparison_kmer	Original peptide length of the comparison group.
MannWhitneyU	Metric	Prediction metric name.
MannWhitneyU	Group_A	First group in the comparison.
MannWhitneyU	Group_B	Second group in the comparison.
MannWhitneyU	mean_A, mean_B	Mean of the metric in group_A and group_B (detail table).
MannWhitneyU	mean_bindable, mean_non-bindable, mean_random	Group means for each k-mer and metric (wide table at the top).
MannWhitneyU	p_bindable_vs_non-bindable, p_bindable_vs_random, p_non-bindable_vs_random	Two-sided p-values of the three pairwise tests (wide table at the top).
MannWhitneyU	n_A, n_B	Sample sizes of group_A and group_B.
MannWhitneyU	U_statistic	Mann-Whitney U statistic of group_A.
MannWhitneyU	p_raw	Two-sided p-value. No multiple-testing correction is applied.

### Sheet: Summary
Comparison_kmer	Category	HLA	N	mean_NetMHCpan(affinity)	mean_NetMHCpan(%Rank_BA)	mean_MHCflurry(affinity)	mean_MHCflurry(%Rank)
8	bindable	ALL	15000	24191	28.3256	16510.4	15.6261
8	bindable	HLA-A*02:01	1000	20818.7	33.4258	14439.3	11.4749
8	bindable	HLA-A*02:06	1000	13901.4	28.6198	13507	10.5586
8	bindable	HLA-A*11:01	1000	24730.7	32.1754	21764.9	18.7332
8	bindable	HLA-A*24:02	1000	28203.3	33.4935	20209.7	16.829
8	bindable	HLA-A*33:03	1000	23798.5	32.5954	20421.5	18.3799
8	bindable	HLA-B*15:01	1000	18525.2	32.0082	18065.1	14.3145
8	bindable	HLA-B*44:03	1000	28068.6	31.6984	24422.7	21.2131
8	bindable	HLA-B*46:01	1000	32445.9	26.4841	18901.7	13.878
8	bindable	HLA-B*51:01	1000	26061.4	21.7045	15356.5	10.5485
8	bindable	HLA-B*58:01	1000	20179.7	33.9871	19301.4	15.3042
8	bindable	HLA-C*01:02	1000	28993	26.4958	13251.4	16.3351
8	bindable	HLA-C*03:03	1000	23485.6	23.008	10652	18.3675
8	bindable	HLA-C*03:04	1000	23485.6	23.008	14113.1	15.8131
8	bindable	HLA-C*07:02	1000	21694.3	25.3586	13001.5	19.2995
8	bindable	HLA-C*08:01	1000	28473.2	20.8207	10248.6	13.3425
8	non-bindable	ALL	15000	30301.8	41.1056	20742	22.3967
8	non-bindable	HLA-A*02:01	1000	28995.8	48.9513	21228.9	20.8248
8	non-bindable	HLA-A*02:06	1000	22850.3	46.3302	21119.2	20.7408
8	non-bindable	HLA-A*11:01	1000	30010.9	43.823	24486.1	23.4798
8	non-bindable	HLA-A*24:02	1000	31213.4	38.8812	22540	20.068
8	non-bindable	HLA-A*33:03	1000	26632.6	39.1779	21999.7	22.2499
8	non-bindable	HLA-B*15:01	1000	24778.4	45.2904	22408.4	21.4091
8	non-bindable	HLA-B*44:03	1000	31327.1	39.2995	26514.5	24.1214
8	non-bindable	HLA-B*46:01	1000	37769	40.1317	23736.3	22.2433
8	non-bindable	HLA-B*51:01	1000	35863.9	43.9876	22444.4	21.8329
8	non-bindable	HLA-B*58:01	1000	25753.5	46.4314	21775.9	19.1904
8	non-bindable	HLA-C*01:02	1000	35228.7	39.8473	18060.3	24.2557
8	non-bindable	HLA-C*03:03	1000	31378	37.3477	14198.1	24.7704
8	non-bindable	HLA-C*03:04	1000	31378	37.3477	18780.3	23.1553
8	non-bindable	HLA-C*07:02	1000	25196.1	31.8405	15411.1	24.1122
8	non-bindable	HLA-C*08:01	1000	36150.6	37.8973	16427.4	23.4959
8	random	ALL	15000	30351	41.1292	20808	22.5736
8	random	HLA-A*02:01	1000	29008.7	49.0978	21064.9	20.4931
8	random	HLA-A*02:06	1000	22601.1	45.9061	20561.2	20.0442
8	random	HLA-A*11:01	1000	29974.8	43.4373	24608	23.3891
8	random	HLA-A*24:02	1000	31590.7	40.1176	22947.1	20.8639
8	random	HLA-A*33:03	1000	27581.1	41.0772	22482.5	23.1287
8	random	HLA-B*15:01	1000	24953.4	45.5162	22464.7	21.6379
8	random	HLA-B*44:03	1000	31737.9	39.7777	26973.4	25.0434
8	random	HLA-B*46:01	1000	37602.6	40.2542	23515.7	22.3435
8	random	HLA-B*51:01	1000	35303.9	42.919	22261.6	21.7713
8	random	HLA-B*58:01	1000	26103	46.975	22284.4	20.0629
8	random	HLA-C*01:02	1000	34893.1	39.0798	17689	23.6288
8	random	HLA-C*03:03	1000	31196.3	36.9062	14133.5	24.7567
8	random	HLA-C*03:04	1000	31050.5	36.2816	18794.4	22.8808
8	random	HLA-C*07:02	1000	26035.1	33.022	16437	25.9809
8	random	HLA-C*08:01	1000	35632.9	36.5707	15902.3	22.5788
10	bindable	ALL	15000	24859.2	30.8626	16362.1	15.8999
10	bindable	HLA-A*02:01	1000	23233.1	38.7539	15790.9	13.643
10	bindable	HLA-A*02:06	1000	16182	33.2518	15001.6	12.8096
10	bindable	HLA-A*11:01	1000	23935.6	32.1406	19901.4	16.7476
10	bindable	HLA-A*24:02	1000	25684.6	30.465	17673.2	14.3344
10	bindable	HLA-A*33:03	1000	20908.6	28.633	17102.3	14.8043
10	bindable	HLA-B*15:01	1000	18526.8	32.5881	17032	14.3604
10	bindable	HLA-B*44:03	1000	28440.5	33.7926	23201.1	18.1238
10	bindable	HLA-B*46:01	1000	32400.4	27.9574	18774.9	14.1658
10	bindable	HLA-B*51:01	1000	31118.3	33.3507	19599.5	17.1519
10	bindable	HLA-B*58:01	1000	19822.8	34.0974	17394	13.149
10	bindable	HLA-C*01:02	1000	30001.1	29.873	13878.7	17.6782
10	bindable	HLA-C*03:03	1000	25599.9	27.9982	11228.8	19.4147
10	bindable	HLA-C*03:04	1000	25599.9	27.9982	15230.2	17.8262
10	bindable	HLA-C*07:02	1000	20371.7	24.2178	11544.7	17.6623
10	bindable	HLA-C*08:01	1000	31062.1	27.8207	12077.6	16.6273
10	non-bindable	ALL	15000	32827.8	47.4412	22463.9	25.9979
10	non-bindable	HLA-A*02:01	1000	30656.8	53.1195	22223.6	22.9527
10	non-bindable	HLA-A*02:06	1000	26324.2	53.5969	22742.6	23.2919
10	non-bindable	HLA-A*11:01	1000	31284.7	47.1231	25246.1	24.2969
10	non-bindable	HLA-A*24:02	1000	32868.4	43.391	23526	22.3086
10	non-bindable	HLA-A*33:03	1000	28440.5	43.6426	22873.1	23.9205
10	non-bindable	HLA-B*15:01	1000	27580.3	51.6819	24377.9	25.3869
10	non-bindable	HLA-B*44:03	1000	34125.5	45.6076	28335.8	27.3176
10	non-bindable	HLA-B*46:01	1000	39851.7	46.7988	25643.7	26.4915
10	non-bindable	HLA-B*51:01	1000	37673.3	49.8156	24501.4	27.1408
10	non-bindable	HLA-B*58:01	1000	28795.1	53.4359	23314.3	22.4689
10	non-bindable	HLA-C*01:02	1000	37726.7	48.0499	20239.8	29.7637
10	non-bindable	HLA-C*03:03	1000	35031.7	45.6124	16100.7	28.8095
10	non-bindable	HLA-C*03:04	1000	35031.7	45.6124	20934.6	27.8074
10	non-bindable	HLA-C*07:02	1000	27874.4	37.7868	17848.5	29.3151
10	non-bindable	HLA-C*08:01	1000	39151.9	46.343	19049.8	28.696
10	random	ALL	15000	31065	43.5731	21148	23.5464
10	random	HLA-A*02:01	1000	29023.3	49.8925	20735.9	20.4504
10	random	HLA-A*02:06	1000	24041.4	48.9737	21022.4	21.126
10	random	HLA-A*11:01	1000	29836	44.3539	24234.7	22.6958
10	random	HLA-A*24:02	1000	30882.2	39.4405	21974.6	19.9795
10	random	HLA-A*33:03	1000	26471.4	39.2291	21677.7	21.3534
10	random	HLA-B*15:01	1000	25676.1	47.5269	22912.5	22.6414
10	random	HLA-B*44:03	1000	32880.7	43.5582	27257.8	25.1762
10	random	HLA-B*46:01	1000	38473.6	42.4198	24374.6	23.8135
10	random	HLA-B*51:01	1000	36132.7	45.9083	23510.9	24.9974
10	random	HLA-B*58:01	1000	26849	48.8631	22098.1	19.9546
10	random	HLA-C*01:02	1000	36080.5	43.8793	18789.9	26.6556
10	random	HLA-C*03:03	1000	33044.1	41.676	14989.4	26.5282
10	random	HLA-C*03:04	1000	33232	41.8753	19843	25.4824
10	random	HLA-C*07:02	1000	26436.8	35.1721	16697.7	27.3056
10	random	HLA-C*08:01	1000	36915.8	40.8274	17100.7	25.0361
11	bindable	ALL	15000	24681.9	30.1269	16048.9	15.5333
11	bindable	HLA-A*02:01	1000	23723.5	39.1499	16066	14.0199
11	bindable	HLA-A*02:06	1000	16836.1	34.3216	15602.5	13.4275
11	bindable	HLA-A*11:01	1000	23747.7	31.1667	19546.1	15.8319
11	bindable	HLA-A*24:02	1000	24567.4	27.7592	16818.1	12.8603
11	bindable	HLA-A*33:03	1000	22326	30.6065	17456.3	15.1915
11	bindable	HLA-B*15:01	1000	18074.8	31.7157	16453.3	13.9562
11	bindable	HLA-B*44:03	1000	28319.8	32.7814	22945.4	17.3587
11	bindable	HLA-B*46:01	1000	32280.7	26.9403	18340.8	14.3488
11	bindable	HLA-B*51:01	1000	30127.5	31.2364	18540.4	16.405
11	bindable	HLA-B*58:01	1000	19282	32.5949	17216.2	12.8048
11	bindable	HLA-C*01:02	1000	29918.7	29.7335	13929	18.1639
11	bindable	HLA-C*03:03	1000	24996.4	26.7146	10481.3	18.3451
11	bindable	HLA-C*03:04	1000	24996.4	26.7146	14344.3	16.7536
11	bindable	HLA-C*07:02	1000	19724.2	22.6468	11296.5	17.2264
11	bindable	HLA-C*08:01	1000	31307.7	27.8214	11697.2	16.3053
11	non-bindable	ALL	15000	32409.2	46.0708	22246.1	25.7001
11	non-bindable	HLA-A*02:01	1000	31149.9	53.7321	22496.2	23.0295
11	non-bindable	HLA-A*02:06	1000	26669.5	54.3926	22537.6	23.3894
11	non-bindable	HLA-A*11:01	1000	31819.6	48.527	25406	24.7606
11	non-bindable	HLA-A*24:02	1000	32239.3	41.1876	23259.7	21.4441
11	non-bindable	HLA-A*33:03	1000	28022.9	41.826	22768.2	23.0592
11	non-bindable	HLA-B*15:01	1000	26642.4	49.9874	23253.6	24.7396
11	non-bindable	HLA-B*44:03	1000	32737.5	42.3479	27460.3	25.6261
11	non-bindable	HLA-B*46:01	1000	39581.4	46.4517	25227.8	26.3154
11	non-bindable	HLA-B*51:01	1000	36681.4	46.6297	24217.4	26.8508
11	non-bindable	HLA-B*58:01	1000	27902.3	51.2939	22945.6	21.7651
11	non-bindable	HLA-C*01:02	1000	37439.4	46.4728	20049.3	29.213
11	non-bindable	HLA-C*03:03	1000	34610.3	43.7898	16598.3	29.6951
11	non-bindable	HLA-C*03:04	1000	34610.3	43.7898	21085	28.0399
11	non-bindable	HLA-C*07:02	1000	27425.8	36.6123	17437.8	28.9192
11	non-bindable	HLA-C*08:01	1000	38606.1	44.0209	18949.3	28.654
11	random	ALL	15000	31113.6	43.3314	21148.5	23.6689
11	random	HLA-A*02:01	1000	30565.4	52.3779	21642.5	21.5842
11	random	HLA-A*02:06	1000	24214.8	49.2872	21043.7	21.0735
11	random	HLA-A*11:01	1000	30733.5	45.6579	24705.7	23.2032
11	random	HLA-A*24:02	1000	30838.9	38.769	21983.3	19.6035
11	random	HLA-A*33:03	1000	27704.3	41.2765	22389.1	22.7203
11	random	HLA-B*15:01	1000	25196.8	46.6665	22271.8	22.4308
11	random	HLA-B*44:03	1000	32424.8	41.7319	26960.7	25.005
11	random	HLA-B*46:01	1000	38284.1	43.1475	23902	23.6144
11	random	HLA-B*51:01	1000	35583.3	44.0364	23370.5	25.2732
11	random	HLA-B*58:01	1000	26745.6	48.6107	21979.8	19.9727
11	random	HLA-C*01:02	1000	35993.4	43.2666	18580.9	26.3203
11	random	HLA-C*03:03	1000	33001.6	40.641	15462.9	27.4781
11	random	HLA-C*03:04	1000	32798.3	40.9562	19982.1	26.0291
11	random	HLA-C*07:02	1000	26096.1	34.4012	16114.3	25.9476
11	random	HLA-C*08:01	1000	36523.3	39.1452	16837.7	24.7769
12	bindable	ALL	15000	25484.8	31.6825	16650.6	16.1776
12	bindable	HLA-A*02:01	1000	23944.8	39.5272	16669.9	14.2728
12	bindable	HLA-A*02:06	1000	16583.6	33.8235	16043	13.5681
12	bindable	HLA-A*11:01	1000	23881.7	31.532	19895.9	15.9793
12	bindable	HLA-A*24:02	1000	26140.7	29.6202	18017.7	13.7415
12	bindable	HLA-A*33:03	1000	21839.7	30.2999	17460.5	15.4634
12	bindable	HLA-B*15:01	1000	19588.6	34.5532	17877.1	15.1377
12	bindable	HLA-B*44:03	1000	28449.2	34.0585	22650.9	17.6961
12	bindable	HLA-B*46:01	1000	33401.2	29.2811	19587.1	15.9356
12	bindable	HLA-B*51:01	1000	31571.2	34.8793	19380.4	17.3347
12	bindable	HLA-B*58:01	1000	20796.4	36.0597	17829.9	14.1435
12	bindable	HLA-C*01:02	1000	30459.7	30.8392	14399.6	18.5914
12	bindable	HLA-C*03:03	1000	26600.1	29.0208	11066.6	19.0916
12	bindable	HLA-C*03:04	1000	26600.1	29.0208	15258	17.8037
12	bindable	HLA-C*07:02	1000	20369.1	23.4615	11285.5	17.0951
12	bindable	HLA-C*08:01	1000	32045.3	29.2608	12337.8	16.8094
12	non-bindable	ALL	15000	33251.9	48.0952	22636.6	26.4018
12	non-bindable	HLA-A*02:01	1000	31890.6	55.3513	22901.7	23.8873
12	non-bindable	HLA-A*02:06	1000	27296.4	55.5755	22987.7	23.8926
12	non-bindable	HLA-A*11:01	1000	32040.9	48.9641	25699.8	25.8626
12	non-bindable	HLA-A*24:02	1000	33102.3	42.4846	23514	21.8189
12	non-bindable	HLA-A*33:03	1000	28080.7	42.7092	22839.3	24.4579
12	non-bindable	HLA-B*15:01	1000	28060.8	52.9545	24069.9	25.2096
12	non-bindable	HLA-B*44:03	1000	33609.1	45.124	27547	26.8026
12	non-bindable	HLA-B*46:01	1000	40171.3	47.8306	25738.4	26.965
12	non-bindable	HLA-B*51:01	1000	37552.7	49.6941	24739.2	27.6471
12	non-bindable	HLA-B*58:01	1000	29180.4	54.2535	23204.7	22.549
12	non-bindable	HLA-C*01:02	1000	38644.7	49.3873	20772.1	29.9672
12	non-bindable	HLA-C*03:03	1000	35705.6	46.2077	16827.2	30.1223
12	non-bindable	HLA-C*03:04	1000	35705.6	46.2077	21530.2	28.4741
12	non-bindable	HLA-C*07:02	1000	28469	39.0235	17946.1	29.4792
12	non-bindable	HLA-C*08:01	1000	39268.6	45.6604	19231.2	28.8919
12	random	ALL	15000	31577.2	44.3414	21383.6	24.019
12	random	HLA-A*02:01	1000	30490.7	52.4328	21674.1	21.4274
12	random	HLA-A*02:06	1000	24387.5	49.5923	21318.4	21.2746
12	random	HLA-A*11:01	1000	30516.8	45.3955	24619	23.9034
12	random	HLA-A*24:02	1000	31875.5	40.4832	22557.1	19.9585
12	random	HLA-A*33:03	1000	27100.6	40.6988	21989.3	22.9674
12	random	HLA-B*15:01	1000	26054.4	48.3528	23057.8	23.3192
12	random	HLA-B*44:03	1000	32880.1	43.4037	26894.1	25.1967
12	random	HLA-B*46:01	1000	38910.8	43.8001	24533	24.2857
12	random	HLA-B*51:01	1000	36398	46.838	23616.6	25.3712
12	random	HLA-B*58:01	1000	27320.7	49.8226	22373.4	20.6925
12	random	HLA-C*01:02	1000	36240.6	43.4974	18836.4	26.6078
12	random	HLA-C*03:03	1000	33463.8	41.7815	15240.2	27.2076
12	random	HLA-C*03:04	1000	33778.6	42.3079	20067	26.059
12	random	HLA-C*07:02	1000	26561.4	34.8401	16534.2	26.5277
12	random	HLA-C*08:01	1000	37678.4	41.8746	17443.4	25.4862

### Sheet: MannWhitneyU
Comparison_kmer	Metric	mean_bindable	mean_non-bindable	mean_random	p_bindable_vs_non-bindable	p_bindable_vs_random	p_non-bindable_vs_random
8	NetMHCpan(affinity)	24191	30301.8	30351	0	0	0.962943
8	NetMHCpan(%Rank_BA)	28.3256	41.1056	41.1292	0	0	0.879967
8	MHCflurry(affinity)	16510.4	20742	20808	4.14711e-270	2.1883e-279	0.425354
8	MHCflurry(%Rank)	15.6261	22.3967	22.5736	0	0	0.373475
10	NetMHCpan(affinity)	24859.2	32827.8	31065	0	7.37729e-297	8.53441e-28
10	NetMHCpan(%Rank_BA)	30.8626	47.4412	43.5731	0	0	1.64347e-31
10	MHCflurry(affinity)	16362.1	22463.9	21148	0	0	5.07891e-32
10	MHCflurry(%Rank)	15.8999	25.9979	23.5464	0	0	7.46748e-36
11	NetMHCpan(affinity)	24681.9	32409.2	31113.6	0	0	1.93869e-16
11	NetMHCpan(%Rank_BA)	30.1269	46.0708	43.3314	0	0	5.8084e-17
11	MHCflurry(affinity)	16048.9	22246.1	21148.5	0	0	4.17727e-21
11	MHCflurry(%Rank)	15.5333	25.7001	23.6689	0	0	2.61769e-24
12	NetMHCpan(affinity)	25484.8	33251.9	31577.2	0	5.91829e-296	2.74938e-27
12	NetMHCpan(%Rank_BA)	31.6825	48.0952	44.3414	0	0	1.0143e-29
12	MHCflurry(affinity)	16650.6	22636.6	21383.6	0	0	1.60224e-27
12	MHCflurry(%Rank)	16.1776	26.4018	24.019	0	0	2.63765e-33
