## Supplementary Table 2 for "Drastic improvement in MHC class I epitope prediction through training data augmentation, generative adversarial network modeling of selfness, and consideration of homology to class II epitopes"

### Sheet: Readme
sheet	column	description_en
Augmentation	Kmer	Peptide length of the comparison group (8, 9, 10, 11, 12).
Augmentation	Average_AUC_of_NotAug	Mean AUC measured by 10-fold cross-validation for the model without data augmentation.
Augmentation	Average_AUC_of_Aug	Mean AUC measured by 10-fold cross-validation for the model with positive-data augmentation.
Augmentation	Mann_Whitney_Pvalue	P-value from the Mann–Whitney U test comparing AUC values between models without and with data augmentation.
Multi-alleic-benchmark	Peptide_length	Lengths of peptides (8 - 12mer)
Multi-alleic-benchmark	Compared_model(C)	Model names that are compared with DeepOmicsNeo-Binding
Multi-alleic-benchmark	Base_model(B)	DeepOmicsNeo-Binding
Multi-alleic-benchmark	P-value(AUC)	two-sided Wilcoxon test with AUC values in multi-allelic binding benchmark set (n = 42)
Multi-alleic-benchmark	Average_AUC_of_C	Average AUC of compared model
Multi-alleic-benchmark	Average_AUC_of_B	Average AUC of DeepOmicsNeo-Binding
Multi-alleic-benchmark	Diff_AUC(C-B)	Difference of average AUC values between two models
Multi-alleic-benchmark	P-value(PRAUC)	two-sided Wilcoxon test with AUC values in multi-allelic binding benchmark set (n = 42)
Multi-alleic-benchmark	Average_PRAUC_of_C	Average AUC of compared model
Multi-alleic-benchmark	Average_PRAUC_of_B	Average AUC of DeepOmicsNeo-Binding
Multi-alleic-benchmark	Diff_PRAUC(C-B)	Difference of average PRAUC values between two models

### Sheet: Augmentation
Kmer	Average_AUC_of_NotAug	Average_AUC_of_Aug	Mann_Whitney_Pvalue
8	0.997726	0.966957	0.000182672
9	0.988758	0.983559	0.000182672
10	0.997481	0.970572	0.0002797
11	0.99855	0.962641	0.000182672
12	0.99917	0.937359	0.000182672

### Sheet: Multi-alleic-benchmark
Peptide_length	Compared_model(C)	Base_model(B)	P-value(AUC)	Average_AUC_of_C	Average_AUC_of_B	Diff_AUC(C-B)	P-value(PRAUC)	Average_PRAUC_of_C	Average_PRAUC_of_B	Diff_PRAUC(C-B)
8	BigMHC_EL(score)	DON-B(affinity)	3.84379e-06	0.935723	0.950329	-0.0146055	4.09116e-06	0.799804	0.843161	-0.0433563
8	BigMHC_IM(score)	DON-B(affinity)	4.54747e-13	0.863802	0.950329	-0.0865261	4.54747e-13	0.577739	0.843161	-0.265422
8	DON-IM(Score)	DON-B(affinity)	6.29367e-06	0.945517	0.950329	-0.00481121	4.6435e-07	0.822877	0.843161	-0.020284
8	MHCflurry(affinity)	DON-B(affinity)	4.54747e-13	0.914402	0.950329	-0.0359265	9.09495e-13	0.71094	0.843161	-0.13222
8	MHCnuggets(affinity)	DON-B(affinity)	4.54747e-13	0.733185	0.950329	-0.217143	4.54747e-13	0.326728	0.843161	-0.516433
8	MixMHCpred3.0(%Rank)	DON-B(affinity)	9.41327e-11	0.903342	0.950329	-0.0469865	1.08002e-09	0.758365	0.843161	-0.0847957
8	NetMHCpan(affinity)	DON-B(affinity)	4.54747e-13	0.890932	0.950329	-0.0593963	4.54747e-13	0.63303	0.843161	-0.210131
8	PRIME2.1(%Rank)	DON-B(affinity)	4.54747e-13	0.893558	0.950329	-0.0567709	1.13687e-11	0.717816	0.843161	-0.125345
8	PRIME2.1(Score)	DON-B(affinity)	4.54747e-13	0.893253	0.950329	-0.0570756	6.36646e-12	0.712107	0.843161	-0.131053
9	BigMHC_EL(score)	DON-B(affinity)	7.9141e-08	0.973302	0.97782	-0.00451729	6.23004e-11	0.875904	0.905152	-0.0292477
9	BigMHC_IM(score)	DON-B(affinity)	4.54747e-13	0.90042	0.97782	-0.0773991	4.54747e-13	0.582955	0.905152	-0.322197
9	DON-IM(Score)	DON-B(affinity)	4.54747e-13	0.974923	0.97782	-0.00289655	9.09495e-13	0.891967	0.905152	-0.0131846
9	MHCflurry(affinity)	DON-B(affinity)	4.54747e-13	0.957809	0.97782	-0.0200101	4.54747e-13	0.779841	0.905152	-0.125311
9	MHCnuggets(affinity)	DON-B(affinity)	4.54747e-13	0.828261	0.97782	-0.149558	4.54747e-13	0.451371	0.905152	-0.453781
9	MixMHCpred3.0(%Rank)	DON-B(affinity)	4.54747e-13	0.958166	0.97782	-0.0196531	9.09495e-13	0.83953	0.905152	-0.0656221
9	NetMHCpan(affinity)	DON-B(affinity)	4.54747e-13	0.950437	0.97782	-0.0273824	4.54747e-13	0.75478	0.905152	-0.150371
9	PRIME2.1(%Rank)	DON-B(affinity)	4.54747e-13	0.953644	0.97782	-0.0241754	4.54747e-13	0.805	0.905152	-0.100152
9	PRIME2.1(Score)	DON-B(affinity)	4.54747e-13	0.952481	0.97782	-0.0253384	4.54747e-13	0.797127	0.905152	-0.108025
10	BigMHC_EL(score)	DON-B(affinity)	3.66931e-08	0.953658	0.962495	-0.00883663	2.03272e-10	0.857361	0.887206	-0.0298445
10	BigMHC_IM(score)	DON-B(affinity)	4.54747e-13	0.878599	0.962495	-0.0838957	4.54747e-13	0.580368	0.887206	-0.306838
10	DON-IM(Score)	DON-B(affinity)	6.73299e-09	0.959766	0.962495	-0.00272835	2.50111e-11	0.876544	0.887206	-0.0106615
10	MHCflurry(affinity)	DON-B(affinity)	4.54747e-13	0.936126	0.962495	-0.0263684	4.54747e-13	0.794545	0.887206	-0.0926604
10	MHCnuggets(affinity)	DON-B(affinity)	4.54747e-13	0.808494	0.962495	-0.154001	4.54747e-13	0.463562	0.887206	-0.423644
10	MixMHCpred3.0(%Rank)	DON-B(affinity)	3.18323e-11	0.932647	0.962495	-0.029848	7.68523e-11	0.822408	0.887206	-0.0647974
10	NetMHCpan(affinity)	DON-B(affinity)	4.54747e-13	0.9216	0.962495	-0.0408948	4.54747e-13	0.725765	0.887206	-0.161441
10	PRIME2.1(%Rank)	DON-B(affinity)	9.09495e-13	0.929017	0.962495	-0.0334781	1.36424e-12	0.796012	0.887206	-0.0911942
10	PRIME2.1(Score)	DON-B(affinity)	9.09495e-13	0.929008	0.962495	-0.0334864	1.36424e-12	0.794749	0.887206	-0.0924571
11	BigMHC_EL(score)	DON-B(affinity)	1.4611e-09	0.943363	0.962463	-0.0191005	4.54747e-13	0.839861	0.892717	-0.0528566
11	BigMHC_IM(score)	DON-B(affinity)	4.54747e-13	0.871091	0.962463	-0.091372	4.54747e-13	0.588702	0.892717	-0.304015
11	DON-IM(Score)	DON-B(affinity)	1.3864e-06	0.956629	0.962463	-0.00583391	4.54747e-12	0.867408	0.892717	-0.0253097
11	MHCflurry(affinity)	DON-B(affinity)	1.36424e-12	0.923374	0.962463	-0.0390895	4.54747e-13	0.777693	0.892717	-0.115024
11	MHCnuggets(affinity)	DON-B(affinity)	4.54747e-13	0.776383	0.962463	-0.18608	4.54747e-13	0.420777	0.892717	-0.47194
11	MixMHCpred3.0(%Rank)	DON-B(affinity)	9.09495e-13	0.916076	0.962463	-0.0463872	4.54747e-13	0.799427	0.892717	-0.0932901
11	NetMHCpan(affinity)	DON-B(affinity)	9.09495e-13	0.901739	0.962463	-0.060724	4.54747e-13	0.708259	0.892717	-0.184458
11	PRIME2.1(%Rank)	DON-B(affinity)	4.54747e-13	0.913045	0.962463	-0.0494184	4.54747e-13	0.776629	0.892717	-0.116089
11	PRIME2.1(Score)	DON-B(affinity)	4.54747e-13	0.913135	0.962463	-0.0493284	4.54747e-13	0.776979	0.892717	-0.115739
12	BigMHC_EL(score)	DON-B(affinity)	6.18847e-05	0.924124	0.947623	-0.023499	7.55995e-07	0.776157	0.84981	-0.0736524
12	BigMHC_IM(score)	DON-B(affinity)	9.09495e-13	0.826879	0.947623	-0.120744	4.54747e-13	0.54114	0.84981	-0.30867
12	DON-IM(Score)	DON-B(affinity)	0.00353686	0.94463	0.947623	-0.00299363	4.87629e-06	0.836956	0.84981	-0.0128536
12	MHCflurry(affinity)	DON-B(affinity)	2.68159e-07	0.900602	0.947623	-0.0470212	1.43345e-08	0.7151	0.84981	-0.13471
12	MHCnuggets(affinity)	DON-B(affinity)	4.54747e-13	0.726786	0.947623	-0.220838	4.54747e-13	0.37146	0.84981	-0.47835
12	MixMHCpred3.0(%Rank)	DON-B(affinity)	1.39607e-10	0.866103	0.947623	-0.0815208	9.09495e-13	0.693219	0.84981	-0.156591
12	NetMHCpan(affinity)	DON-B(affinity)	6.36646e-12	0.844126	0.947623	-0.103497	4.54747e-13	0.620884	0.84981	-0.228925
12	PRIME2.1(%Rank)	DON-B(affinity)	1.36424e-12	0.855382	0.947623	-0.0922413	9.09495e-13	0.673388	0.84981	-0.176422
12	PRIME2.1(Score)	DON-B(affinity)	1.36424e-12	0.855716	0.947623	-0.091907	9.09495e-13	0.67344	0.84981	-0.17637
all	BigMHC_EL(score)	DON-B(affinity)	0.0217617	0.961375	0.962046	-0.00067035	4.54747e-13	0.853522	0.88817	-0.0346483
all	BigMHC_IM(score)	DON-B(affinity)	4.54747e-13	0.885127	0.962046	-0.0769186	4.54747e-13	0.568003	0.88817	-0.320167
all	DON-IM(Score)	DON-B(affinity)	1.13687e-11	0.957669	0.962046	-0.00437626	4.54747e-13	0.87197	0.88817	-0.0161994
all	MHCflurry(affinity)	DON-B(affinity)	4.54747e-13	0.934339	0.962046	-0.0277066	4.54747e-13	0.742245	0.88817	-0.145925
all	MHCnuggets(affinity)	DON-B(affinity)	4.54747e-13	0.809404	0.962046	-0.152642	4.54747e-13	0.436398	0.88817	-0.451772
all	MixMHCpred3.0(%Rank)	DON-B(affinity)	4.54747e-13	0.93252	0.962046	-0.029526	4.54747e-13	0.805175	0.88817	-0.0829944
all	NetMHCpan(affinity)	DON-B(affinity)	4.54747e-13	0.926189	0.962046	-0.0358564	4.54747e-13	0.714488	0.88817	-0.173682
all	PRIME2.1(%Rank)	DON-B(affinity)	4.54747e-13	0.909968	0.962046	-0.0520773	4.54747e-13	0.719759	0.88817	-0.168411
all	PRIME2.1(Score)	DON-B(affinity)	4.54747e-13	0.908587	0.962046	-0.0534588	4.54747e-13	0.710507	0.88817	-0.177663
