## Supplementary Table 3 for "Drastic improvement in MHC class I epitope prediction through training data augmentation, generative adversarial network modeling of selfness, and consideration of homology to class II epitopes"

### Sheet: Readme
sheet	column	description_en
Selfness	Amino_acids	Amino-acid category or one-letter amino acid code whose proportion is analyzed.
Selfness	Rho	Spearman's rank correlation coefficient (ρ) between the DeepOmicsNeo-Selfness score and the proportion of the listed amino-acid category or amino acid across 29 model organisms.
Selfness	P-value	Two-sided p-value for the Spearman's rank correlation test of the association described above across 29 model organisms.

### Sheet: Selfness
Amino_acids	Rho	P-value
Hydrophobic	-0.827586	3.06792e-08
Special	0.428079	0.0205225
Basic	0.414778	0.025269
Polar	0.236453	0.216856
Acidic	0.104926	0.588033
V	-0.551232	0.00194002
M	-0.497537	0.00602902
F	-0.362069	0.0535949
Y	-0.195567	0.3093
I	-0.195074	0.310544
A	-0.113793	0.556697
W	0.098522	0.611131
L	-0.013793	0.943387
P	0.696552	2.70309e-05
C	-0.111823	0.563594
G	0.039901	0.837177
H	0.378818	0.0427138
R	0.315271	0.0957336
K	-0.021182	0.913151
Q	0.447291	0.0149809
S	0.314778	0.0962815
T	0.087192	0.652892
N	-0.046305	0.811477
E	0.487192	0.00735204
D	-0.403448	0.0299866
